# SynergyAge: a curated database for synergistic and antagonistic interactions of longevity-associated genes

**DOI:** 10.1101/2020.04.22.054767

**Authors:** Gabriela Bunu, Dmitri Toren, Catalin-Florentin Ion, Diogo Barardo, Larisa Sârghie, Laurentiu Gabriel Grigore, João Pedro de Magalhães, Vadim E. Fraifeld, Robi Tacutu

## Abstract

Interventional studies on genetic modulators of longevity have significantly changed gerontology. While available lifespan data is continually accumulating, further understanding of the aging process is still limited by the poor understanding of epistasis and of the non-linear interactions between multiple longevity-associated genes. Unfortunately, based on observations so far, there is no simple method to predict the cumulative impact of genes on lifespan. As a step towards applying predictive methods, but also to provide information for a guided design of epistasis lifespan experiments, we developed SynergyAge - a database containing genetic and lifespan data for animal models obtained through multiple longevity-modulating interventions. The studies included in SynergyAge focus on the lifespan of animal strains which are modified by at least two genetic interventions, with single gene mutants included as reference. SynergyAge, which is publicly available at www.synergyage.info, provides an easy to use web-platform for browsing, searching and filtering through the data, as well as a network-based interactive module for visualization and analysis.

Database URL: http://www.synergyage.info/

**BACKGROUND & SUMMARY:** The aging process can be genetically modulated. This has been previously shown in many studies in which average lifespan, and in some cases even maximum lifespan, has been modified by genetic interventions. It is for example possible to have genetic mutants with an increased lifespan, up to ten times higher compared to wild type in C. elegans ^1^, and up to 150% and 46% in *D. melanogaster* and *M. musculus,* respectively ^2,3^. Up until now, at least 2,205 genes, whose mutations, downregulation or overexpression results in a long- or short-lived phenotype, have been identified in model organisms. A comprehensive list with these longevity-associated genes (LAGs), including more detailed information about lifespan experiments, can be found in the GenAge database ^4^. This type and amount of data have made it possible for higher level analyses to be performed ^5–7^, and the collection of LAGs in public repositories has significantly pushed biogerontology towards more integrative approaches to study longevity. One important aspect observed is that many LAGs seem to act in a cooperative manner ^8–10^ and are not independent regulators of lifespan. In fact, in most cases when combining two or more genetic interventions, the effect is rarely additive, as genes are generally epistatic and interact in nonlinear ways ^11,12^. While in most cases combined interventions seem to have lower than expected results in how much they extend lifespan, there are also a minority of cases where genes act synergistically ^13,14^. Even so, the much more common case is that of studies where partially dependent gene interactions are revealed, making it even more important to understand and predict genetic dependencies.

Unfortunately, data on epistasis is much harder to obtain through wide-screen experimental studies, which has been for example the case for the discovery of most LAG interventions in worms. The main impediment comes from the combinatorial explosion of multiple gene groups for which lifespan assays would need to be measured in a “blind” search, through wet-lab experiments. Instead, it would be more efficient to use existing epistasis data to explore predicted synergies in guided lifespan experiments. Luckily, an accumulating number of papers has been published in the last two decades with reported lifespans for double mutants and in some cases even triple or quadruple mutants. As such, it has been now possible for us: (i) to collect the data from existing studies containing lifespan records for strains that have multiple genes modulated, and (ii) to create an intuitive, network-based tool, which allows users to explore in a fast, visual and interactive way the lifespan relationships between these strains.

Here, we present SynergyAge, a database containing manually curated data, extracted from experimental studies, regarding gene combinations that affect lifespan. With the creation of SynergyAge, we aim to encourage the investigation of the cumulative effects of different gene interventions on lifespan, by providing the scientific community with a “one-stop” web platform to access, compare and analyze lifespan synergisms or antagonisms. This resource is of particular interest in designing wet-lab experiments in which multi-genetic lifespan interventions are needed. SynergyAge (http://www.synergyage.info) is publicly available and contains data from three animal model organisms: *Caenorhabditis elegans*, *Drosophila melanogaster* and *Mus musculus*.
