## Supplementary material for "SynergyAge: a curated database for synergistic and antagonistic interactions of longevity-associated genes": Table S1

Organism	Enhancer gene	Lifespan (days)[effect (%)]	Long-lived mutant	Lifespan (days)[effect (%)]	Double mutant	Lifespan (days)[effect (%)]
Caenorhabditis elegans	pep-2	9 [-18]	daf-2	24.3 [121]	daf-2(e1370);pep-2(lg601)	38.3 [248]
Caenorhabditis elegans	glp-1	10.2 [-22]	daf-2	33.1 [155]	daf-2(e1370);glp-1(ar202)	38.2 [194]
Caenorhabditis elegans	glp-1	11.1 [-13]	daf-2	34.4 [169]	daf-2(e1370);glp-1(ar202)	37.3 [191]
Caenorhabditis elegans	sod-4	21.9 [-4]	daf-2	45.7 [101]	daf-2(e1370);sod-4(gk101)	63.7 [181]
Caenorhabditis elegans	sod-3	21.5 [-5]	daf-2	45.7 [101]	daf-2(e1370);sod-3(sj134)	57.3 [152]
Caenorhabditis elegans	par-5	15.6 [-14]	daf-2	42.3 [132]	daf-2(e1370);par-5(RNAi)	44.1 [142]
Caenorhabditis elegans	nhr-80	17.5 [-5]	glp-1	24 [30]	glp-1(e2141ts);nhr-80(OE)	42 [127]
Caenorhabditis elegans	aak-2	15.4 [-10]	isp-1	30.3 [76]	aak-2(ok524);isp-1(RNAi)	38.8 [126]
Caenorhabditis elegans	elt-1	8.9 [-39]	daf-2	28.5 [95]	daf-2(e1370);elt-1(RNAi)	32.5 [123]
Caenorhabditis elegans	atg-5	18.7 [-13]	daf-2	34.6 [62]	atg-5(RNAi);daf-2(e1370)	47 [120]
Caenorhabditis elegans	nhr-49	12.2 [-46]	daf-2	43.8 [95]	daf-2(e1370);nhr-49(nr2041)	49.2 [119]
Caenorhabditis elegans	atf-6	18.5 [-7]	daf-2	41.5 [110]	atf-6(ok551);daf-2(e1370)	42.7 [116]
Caenorhabditis elegans	nhl-1	14.37 [-34]	daf-2	32.5 [49]	daf-2(e1370);nhl-1(gk15)	45 [106]
Caenorhabditis elegans	atg-3	18.9 [-12]	daf-2	34.6 [62]	atg-3(RNAi);daf-2(e1370)	43.9 [105]
Caenorhabditis elegans	gas-1	14.94 [-10]	mekk-3	30.38 [83]	gas-1(fc21);mekk-3(RNAi)	33.3 [101]
Caenorhabditis elegans	atg-7	20.9 [-2]	daf-2	34.6 [62]	atg-7(RNAi);daf-2(e1370)	41.9 [96]
Caenorhabditis elegans	nhr-62	16.29 [-1]	cco-1	29.09 [76]	cco-1(RNAi);nhr-62(tm1818)	31.73 [92]
Caenorhabditis elegans	rrf-3	19.53 [-4]	daf-2	29.42 [44]	daf-2(e1368);rrf-3(pk1426)	38.62 [89]
Caenorhabditis elegans	atg-4.2	21.5 [-2]	daf-2	38.1 [74]	atg-4.2(RNAi);daf-2(e1370)	39.7 [81]
Caenorhabditis elegans	lgg-1	20.5 [-6]	daf-2	38.1 [74]	daf-2(e1370);lgg-1(RNAi)	39.3 [79]
Caenorhabditis elegans	lgg-1	20.3 [-5]	daf-2	34.6 [62]	daf-2(e1370);lgg-1(RNAi)	38.3 [79]
Caenorhabditis elegans	gcy-35	12.2 [-3]	npr-1	15.2 [21]	gcy-35(ok769);npr-1(ad609)	22.46 [79]
Caenorhabditis elegans	gcy-35	13.5 [-17]	npr-1	15.2 [21]	gcy-35(ok769);npr-1(ad609)	22.46 [79]
Caenorhabditis elegans	rpn-12	19 [-8]	daf-2	34.2 [65]	daf-2(mu150);rpn-12(RNAi)	36.7 [77]
Caenorhabditis elegans	atg-4.1	18.5 [-14]	daf-2	34.6 [62]	atg-4.1(RNAi);daf-2(e1370)	37.3 [74]
Caenorhabditis elegans	atg-4.2	21.5 [-2]	daf-2	34.6 [62]	atg-4.2(RNAi);daf-2(e1370)	37.1 [73]
Caenorhabditis elegans	rict-1	11.24 [-16]	akt-1	18.62 [39]	akt-1(mg306);rict-1(mg451)	22.7 [70]
Caenorhabditis elegans	daf-3	16.3 [-2]	daf-2	25.5 [54]	daf-2(e1370);daf-3(RNAi)	27.6 [66]
Caenorhabditis elegans	sod-1	17.3 [-2]	sod-2	27.2 [54]	sod-1(tm783);sod-2(ok1030)	29.3 [66]
Caenorhabditis elegans	nhr-80	15.5 [-21]	cyc-1	30 [54]	cyc-1(RNAi);nhr-80(tm1011)	32 [64]
Caenorhabditis elegans	rict-1	10.3 [-23]	akt-1	18.62 [39]	akt-1(mg306);rict-1(mg450)	21.62 [62]
Caenorhabditis elegans	atp-3	8.4 [-47]	cep-1	17.6 [11]	atp-3(RNAi);cep-1(gk138)	25.7 [62]
Caenorhabditis elegans	egl-1	19.16 [-2]	isp-1	30.66 [56]	egl-1(n1084n3082);isp-1(qm150)	31.74 [61]
Caenorhabditis elegans	col-144	14.3 [-8]	daf-2	23.5 [52]	col-144(RNAi);daf-2(e1370)	24.8 [60]
Drosophila melanogaster	Lip2	32 [-9]	rpr	42 [20]	Lip2(DF);rpr(DF)	56 [60]
Caenorhabditis elegans	egl-1	14.6 [-10]	frh-1	21.33 [23]	egl-1(n487);frh-1(RNAi)	25 [53]
Caenorhabditis elegans	egl-1	14.33 [-17]	frh-1	21.3 [31]	egl-1(n487);frh-1(RNAi)	25 [53]
Caenorhabditis elegans	egl-1	14.33 [-17]	frh-1	21.33 [23]	egl-1(n487);frh-1(RNAi)	25 [53]
Caenorhabditis elegans	egl-1	14.6 [-10]	frh-1	21.3 [31]	egl-1(n487);frh-1(RNAi)	25 [53]
Caenorhabditis elegans	unc-70	19.2 [-5]	rsks-1	28.1 [38]	rsks-1(ok1255);unc-70(RNAi)	29.4 [45]
Caenorhabditis elegans	xbp-1	17.23 [-14]	aak-2	23.19 [16]	aak-2(OE);xbp-1(RNAi)	28.29 [41]
Caenorhabditis elegans	sir-2.1	14.2 [-1]	hcf-1	18.2 [27]	hcf-1(pk924);sir-2.1(ok434)	20.2 [41]
Caenorhabditis elegans	gcy-35	14.2 [-8]	npr-1	15.54 [13]	gcy-35(ok769);npr-1(ad609)	19.26 [40]
Caenorhabditis elegans	sir-2.1	14.2 [-1]	hcf-1	18.2 [27]	hcf-1(pk924);sir-2.1(ok434)	19.9 [39]
Caenorhabditis elegans	cyp-35A2	10.1 [-12]	fat-5	13.9 [21]	cyp-35A2(RNAi);fat-5(tm420)	15.9 [38]
Caenorhabditis elegans	cul-2	16.4 [-12]	glp-1	22.4 [20]	cul-2(RNAi);glp-1(e2141ts)	25.1 [35]
Caenorhabditis elegans	kri-1	22.43 [-6]	raga-1	30.13 [26]	kri-1(ok1251);raga-1(RNAi)	31.64 [32]
Caenorhabditis elegans	ftt-1	16.4 [-13]	pdk-1	21.5 [14]	ftt-1(RNAi);pdk-1(sa709)	24.7 [31]
Drosophila melanogaster	Cat	42.51 [-7]	Sod1	53.09 [16]	Cat(IF);Sod1(IF)	59.07 [29]
Caenorhabditis elegans	sdf-9	15.8 [-15]	eak-7	20.6 [11]	eak-7(tm3188);sdf-9(mg337)	21.7 [17]
